# Natural statistics of host odours predict species-specific olfactory behaviours in Drosophilids

**DOI:** 10.64898/2026.03.27.714575

**Authors:** Hui Gong, Zofia Ziolkowska, Mohammed A. Khallaf, Sinziana Pop, Oscar Ayrton, Xavier Cano-Ferrer, James MacRae, Markus Knaden, Roman Arguello, Lucia L. Prieto-Godino

## Abstract

Animals rely on olfaction to locate food, mates, and suitable habitats, yet natural odour environments contain thousands of volatile molecules, creating a high-dimensional sensory problem for both nervous systems and the researchers who study them ^1–5^. For example, a banana emits around 100 individual volatiles^4,6^. It remains unclear which components of complex odour blends animals have evolved to use as behavioural cues. Here, combining fieldwork, chemical and behavioural analyses, we show across multiple *Drosophila* species that behaviourally relevant cues can be predicted directly from the statistical structure of natural odour environments. Animals preferentially respond to components that are most distinctive within their natural host odour blends, and therefore most ecologically informative. These cues can be either major or minor blend components. Our results indicate that host-guided olfactory behaviours have evolved to exploit the statistical structure of natural odour environments by selectively targeting the most informative features of odour blends.
