## Supplementary material for "Natural statistics of host odours predict species-specific olfactory behaviours in Drosophilids": Table S3

### Sheet: Dsec
Odour	PC_score	proportion of fruit	average concentration
Octanoic acid	47.788	100	31.0006
Butanoic acid, 3-methylbut-2-enyl ester	40.0136	91.6667	0.458447
Hexanoic acid	35.0346	100	34.5048
Butanoic acid	21.3309	100	1.68756
Acetoin	16.2227	91.6667	0.0986028
2-Heptanone	14.9126	100	3.37836
n-Hexadecanoic acid	10.0913	100	0.0566891
Azetidine	8.99891	75	0.018664
Hexanoic acid, methyl ester	6.38186	100	0.486809
Butanoic acid, 4-pentenyl ester	6.17513	91.6667	5.37722
3-Buten-1-ol, 3-methyl-	6.04279	100	0.605003
Hexanoic acid, 4-pentenyl ester	5.62068	91.6667	9.16167
Octanoic acid, ethyl ester	4.9599	91.6667	0.0515013
Benzoic acid, pentyl ester	4.87127	91.6667	0.0149214
Isobutyl 3-methylbut-3-enyl carbonate	3.93377	75	5.72542
Octanoic acid, 3-methylbut-2-enyl ester	2.9852	58.3333	0.283104
Octanoic acid, methyl ester	2.91579	100	4.16582
1-Hexanol	2.5066	58.3333	0.273049
Pyridine, 3-(1-methyl-2-pyrrolidinyl)-, (S)-	2.32339	66.6667	0.0324876
Hexanoic acid, butyl ester	2.21638	100	0.0210536
2-Buten-1-ol, 3-methyl-	2.17429	58.3333	0.142441
1-Butanol	2.00138	50	0.0747683
Butanoic acid, 2-methyl-, 3-methyl-3-butenyl ester	1.9414	58.3333	0.203274
Decanoic acid, methyl ester	1.93035	16.6667	0.109708
Benzoic acid, 2,6-dichloro-	1.92159	33.3333	0.110144
Propanoic acid, 3-(methylthio)-, pentyl ester	1.9136	41.6667	0.0834774
Butanoic acid, butyl ester	1.88487	33.3333	0.0414854
Benzeneacetic acid, methyl ester	1.87426	33.3333	0.0177174
2,4(1H,3H)-Pyrimidinedione, 5-amino-	1.87043	16.6667	0.00306554
Benzoic acid, 3-chloro-	1.86592	25	0.00671606
Benzyl alcohol	1.70585	66.6667	0.0205957
2-Nonanone	1.60816	91.6667	0.474605
Hexanoic acid, 3-methyl-2-butenyl ester	1.58787	50	0.397977
3-Butyn-2-ol, 2-methyl-	1.45846	50	0.0464053
1H-1,2,4-Triazole-3-carboxaldehyde, 5-methyl-	1.4361	41.6667	0.00779366
Hexanoic acid, ethyl ester	1.18302	83.3333	0.0507238
3-Methyl-3-buten-1-ol, acetate	1.12373	58.3333	0.190892
1H-Pyrazole	0.972262	58.3333	0.616456

### Sheet: Dere
Odour	PC_score	proportion of fruits	mean proportion per fruit
Octanoic acid, ethyl ester	51.8242	87.5	37.9554
2-Heptanone	46.3657	100	2.36716
Hexanoic acid, ethyl ester	30.11	87.5	14.6304
Decanoic acid, ethyl ester	27.6448	87.5	13.317
2(3H)-Furanone, dihydro-3-methyl-	18.7129	100	0.749751
2-Heptanol	8.88577	100	0.7222
Undecane	7.81606	37.5	4.40563
Benzoic acid, ethyl ester	7.43708	87.5	3.09645
4-Octenoic acid, ethyl ether	6.41681	75	4.90539
Phenol, 4-ethyl-2-methoxy-	5.57306	37.5	1.7765
Caryophyllene	4.28725	25	0.05744
l-Menthone	4.16944	25	0.860921
Hexanoic acid, 4-pentenyl ester	3.3591	37.5	1.38495
3,6-Dimethyl-2,3,3a,4,5,7a-hexahydrobenzofuran	3.22809	37.5	0.680094
Heptanoic acid, ethyl ester	2.90524	75	2.20148
1-Octanol	2.40002	87.5	0.184612
Octanoic acid, methyl ester	2.10509	87.5	1.64103
Ethyl trans-4-decenoate	1.89479	50	0.628878
Dodecanoic acid, ethyl ester	1.73737	87.5	1.15462
b-Phellandrene	1.47513	50	0.408183
Acetoin	1.07729	87.5	0.46976
2-Nonanone	1.04603	87.5	0.67247
Butanoic acid, ethyl ester	1.04155	75	0.581933
2-Butenoic acid, 3-methyl-, methyl ester	1.02365	25	0.00788393
Ethyl Acetate	1.02233	12.5	0.0011918
2-Cyclohexen-1-ol, 3-methyl-6-(1-methylethyl)-, trans-	1.01804	12.5	0.010878
Phenylethyl Alcohol	0.897656	62.5	0.190421
2,3-Butanediol	0.890889	87.5	0.247754
Butanoic acid, 3-methyl-, ethyl ester	0.887566	62.5	0.0943013
Butanoic acid, 2-methyl-, ethyl ester	0.872978	62.5	0.121343
1-Butanol, 3-methyl-, acetate	0.867506	75	0.0753772
Propyl octanoate	0.856214	75	0.117576
Tridecane	0.85381	87.5	0.153621
[1,1'-Bicyclopentyl]-2-one	0.851134	25	0.240494
2,4-Hexadienoic acid, ethyl ester	0.844514	12.5	0.191207
Acetic acid, 2-phenylethyl ester	0.817685	25	0.258577
Hexanoic acid, 2-methylpropyl ester	0.812067	75	0.11652
5,9-Undecadien-2-one, 6,10-dimethyl-, (E)-	0.740161	37.5	0.209691
n-Amyl isovalerate	0.715997	62.5	0.140823
Eugenol	0.703346	37.5	0.592274
Isopentyl hexanoate	0.685341	62.5	0.252543
Hexanoic acid, 2-methylbutyl ester	0.673693	62.5	0.256374
Decanoic acid, methyl ester	0.660139	87.5	0.719622
Benzeneacetic acid, ethyl ester	0.625039	87.5	0.533085
Nonanoic acid, ethyl ester	0.0562515	75	0.616244
