## Supplementary material for "Natural statistics of host odours predict species-specific olfactory behaviours in Drosophilids": Table S5

### Sheet: table
chemical name	CAS number	Company catalogue number	concentration for ovoposition assays
D-limonene	5989-27-5	Fisher scientific, 5mL, Product Code. 10216140	only used for larva
Prenyl butyrate (3-methylbut-2-en-1-yl butanoate)	71820-56-9	ENAMINE EN300-7784739	only used for larva
isoamyl acetate	123-92-2	Sigma-Aldrich 79857-5ML	0.0001
Ethyl octanoate	106-32-1	Sigma Aldrich 112321-100G	0.0001
Ethyl decanoate	110-38-3	Thermo Scientific Acros 165001000	0.0001
Ethyl hexanoate	123-66-0	Sigma Aldrich 148962-100 ml	0.0001
Furanone (2(3H)-Furanone,dihydro-3-methyl)	1679-47-6	Sigma Aldrich 117757-5G	0.001
2 - heptanone	110-43-0	Sigma-Aldrich 537683-100ML	0.001
